# Concordance between the fast and efficient mixed-effects algorithm (FEMA) and conventional mixed-effects modeling for whole-brain connectivity in longitudinal chronic pain

**DOI:** 10.64898/2026.09.20.753017

**Authors:** Natalie McLain, Chelsea Kaplan, Steven Harte, Andrew Schrepf

## Abstract

Researchers increasingly have access to neuroimaging data with repeated measures within subjects. Linear mixed-effects modeling offers a valuable way to analyze such data, but its application remains limited in the neuroimaging literature due to high computational cost and a lack of mainstream analysis packages. Here we benchmark a recently published algorithm, the Fast and Efficient Mixed-Effects Algorithm (FEMA), against a conventional implementation (MATLAB’s fitlme, restricted maximum likelihood) across 94,830 functional connectivity edges. In contrast to the Adolescent Brain Cognitive Development (ABCD) Study Dataset used in the development and testing of FEMA, the dataset used in the current analysis has a smaller sample size (n = 378) and comprises individuals with chronic pelvic pain scanned at up to four visits over three years. Despite these differences, the two implementations produced highly concordant results: fixed-effect estimates and test statistics correlated at r ≥ 0.999 (Lin’s concordance correlation coefficient ≥ 0.999), and the two approaches reached the same statistical conclusion for 99.98% of edges. FEMA completed each analysis roughly 20 times faster. Agreement was weaker for the estimated variance components, where FEMA attributed systematically less variance to the participant random effect, yielding a slightly lower intraclass correlation in approximately 82% of edges. We further show that most residual disagreement reflected FEMA’s default variance-grid resolution rather than the estimator itself, and could be eliminated at negligible computational cost. These findings support the use of FEMA for connectome-wide analysis of repeated-measures neuroimaging data.
