## SupplementaryTables for "Concordance between the fast and efficient mixed-effects algorithm (FEMA) and conventional mixed-effects modeling for whole-brain connectivity in longitudinal chronic pain": SupplementaryTables.xlsx

### Sheet: TableS1
model	edgeIdx	significant_in	fitlme_b	fitlme_se	fitlme_p	fitlme_q	fitlme_ICC	fema_b	fema_se	fema_p	fema_q	fema_ICC
Recalled pain	10195	fitlme only	-0.102706	0.0229911	8.33334e-06	0.00858968	0.521142	-0.100847	0.0233385	1.55277e-05	0.0112873	0.471924
Recalled pain	25977	fitlme only	-0.106473	0.023916	8.9591e-06	0.00884991	0.465571	-0.104821	0.0241179	1.38525e-05	0.0108271	0.429796
Recalled pain	27453	fitlme only	-0.107611	0.023925	7.24492e-06	0.00840275	0.457655	-0.104906	0.0242022	1.4605e-05	0.010992	0.444686
Recalled pain	83824	fitlme only	-0.105667	0.0239388	1.06683e-05	0.00982207	0.457758	-0.105234	0.0241298	1.29371e-05	0.0106658	0.434542
Recalled pain	87941	fitlme only	-0.0999327	0.0225484	9.79632e-06	0.00947944	0.578157	-0.0998371	0.0231875	1.665e-05	0.0113641	0.535827
Recalled pain	25085	FEMA only	-0.100774	0.0229256	1.15777e-05	0.0100568	0.518902	-0.100782	0.0227582	9.49464e-06	0.00954717	0.503251
Recalled pain	25122	FEMA only	-0.102642	0.0234962	1.31183e-05	0.0101968	0.485056	-0.102902	0.0234876	1.18065e-05	0.00990809	0.463329
Recalled pain	37560	FEMA only	-0.10822	0.0246095	1.15492e-05	0.0100568	0.391219	-0.108926	0.0245745	9.31626e-06	0.00954717	0.36856
Recalled pain	39430	FEMA only	-0.105509	0.0241778	1.34333e-05	0.0102884	0.416502	-0.105541	0.0240352	1.12773e-05	0.00987939	0.409097
Recalled pain	40875	FEMA only	-0.102415	0.0233721	1.23419e-05	0.0101968	0.475966	-0.102425	0.0232768	1.08088e-05	0.00987939	0.454653
Recalled pain	41204	FEMA only	-0.101139	0.0229699	1.11975e-05	0.0100175	0.50169	-0.101716	0.0231567	1.12042e-05	0.00987939	0.475209
Recalled pain	61457	FEMA only	-0.107619	0.0245173	1.19838e-05	0.0100568	0.379612	-0.107646	0.0245018	1.11589e-05	0.00987939	0.373108
Recalled pain	68615	FEMA only	-0.103244	0.0237532	1.45029e-05	0.0104233	0.454748	-0.103239	0.0235228	1.13933e-05	0.00987939	0.451596
Recalled pain	70317	FEMA only	-0.107321	0.0244479	1.19626e-05	0.0100568	0.390283	-0.10691	0.0243221	1.10472e-05	0.00987939	0.352228
Recalled pain	70634	FEMA only	-0.104526	0.0242014	1.65653e-05	0.0111566	0.314113	-0.105652	0.024101	1.16682e-05	0.00987939	0.305596
Recalled pain	70961	FEMA only	-0.103128	0.023486	1.18362e-05	0.0100568	0.486024	-0.102924	0.023426	1.1149e-05	0.00987939	0.452857
Recalled pain	71246	FEMA only	-0.0996651	0.0232436	1.88477e-05	0.0117588	0.491206	-0.100214	0.0228497	1.15566e-05	0.00987939	0.501776
Recalled pain	92562	FEMA only	-0.108945	0.0248836	1.26268e-05	0.0101968	0.371891	-0.109591	0.0249129	1.0877e-05	0.00987939	0.340321
Recalled pain	92882	FEMA only	-0.105148	0.0238697	1.11702e-05	0.0100175	0.368474	-0.105082	0.0237716	9.84835e-06	0.00954717	0.361035

### Sheet: TableS2
model	nbins	seconds	nSigFEMA	overlap	uniqueFitlme	uniqueFEMA	Dice	r_beta	r_SE	r_z
PainNow	20	37.7539	3	3	0	0	1	0.999566	0.986687	0.999542
PainNow	100	57.6362	3	3	0	0	1	0.999707	0.995489	0.9997
PainNow	1000	71.9682	3	3	0	0	1	0.999713	0.995863	0.999707
PainNow	0	100.636	3	3	0	0	1	0.999713	0.995864	0.999707
PainRecent	20	26.7214	113	99	5	14	0.912442	0.999342	0.986513	0.999285
PainRecent	100	39.6822	100	98	6	2	0.960784	0.999542	0.995618	0.999531
PainRecent	1000	44.7787	100	98	6	2	0.960784	0.99955	0.99601	0.999541
PainRecent	0	89.4669	100	98	6	2	0.960784	0.99955	0.996013	0.999541

### Sheet: TableS3
model	n_edges_tested	n_sig_fitlme	n_sig_fema	n_overlap	n_unique_fitlme	n_unique_fema	dice	jaccard	pct_fitlme_recovered	pct_edges_concordant
Pain at time of scan	94830	3	3	3	0	0	1	1	100	100
Recalled pain	94830	104	113	99	5	14	0.912442	0.838983	95.1923	99.98
